# Genetic modulation of initial sensitivity to Δ9-tetrahydrocannabinol (THC) among the BXD family of mice

**DOI:** 10.1101/2021.01.08.425948

**Authors:** C. Parks, C.M. Rogers, J.P. Prins, R.W. Williams, H. Chen, B.C. Jones, B.M. Moore, M.K. Mulligan

## Abstract

Cannabinoid receptor 1 activation by the major psychoactive component in cannabis, Δ9-tetrahydrocannabinol (THC), produces motor impairments, hypothermia, and analgesia upon acute exposure. In previous work, we demonstrated significant sex and strain differences in acute responses to THC following administration of a single dose (10 mg/kg, *i.p*.) in C57BL/6J (B6) and DBA/2J (D2) inbred mice. To determine the extent to which these differences are heritable, we quantified acute responses to a single dose of THC (10 mg/kg, *i.p*.) in males and females from 20 members of the BXD family of inbred strains derived by crossing and inbreeding B6 and D2 mice. Acute THC responses (initial sensitivity) were quantified as changes from baseline for: 1. spontaneous activity in the open field (mobility), 2. body temperature (hypothermia), and 3. tail withdrawal latency to a thermal stimulus (analgesia/antinociception). Initial sensitivity to the immobilizing, hypothermic, and antinociceptive effects of THC varied substantially across the BXD family. Heritability was highest for mobility and hypothermia traits, indicating that segregating genetic variants modulate initial sensitivity to THC. We identified genomic loci and candidate genes, including *Ndufs2, Scp2, Rps6kb1* or P70S6K, *Pde4d*, and *Pten*, that may control variation in THC initial sensitivity. We also detected strong correlations between initial responses to THC and legacy phenotypes related to intake or response to other drugs of abuse (cocaine, ethanol, and morphine). Our study demonstrates the feasibility of mapping genes and variants modulating THC responses in the BXDs to systematically define biological processes and liabilities associated with drug use and abuse.
