## Supplemental Table 2 for "Genetic modulation of initial sensitivity to Δ9-tetrahydrocannabinol (THC) among the BXD family of mice"

### Sheet: cis eQTLs
Dataset	Probe (Trait) ID	Symbol	Probe Target Description	Probe Target Location	Mean Expression	Number of Cases	Max LRS	Max LRS Location (Chromosome:Mb)	Additive Effect (negative = B6 allele and positive = D2 allele)	Gene Symbol Alias	Dataset	THC Initial Response QTL Chromosome	SNP Overlapping at Least One Probe and Higher B6 Allele Expression
Hippocampus Consortium M430v2 (Jun06) RMA	1452595_at	Adamts4	ADAM metallopeptidase with thrombospondin type 1 motif, 4; mid and distal 3' UTR	Chr1: 171.259389	9.041	99	21.4	Chr1: 171.193042	0.102	ADMP-1; ADAM-TS4; ADAMTS-2	Hippocampus (H)	1
Hippocampus Consortium M430v2 (Jun06) RMA	1455965_at	Adamts4	ADAM metallopeptidase with thrombospondin type 1 motif, 4; far 3' UTR	Chr1: 171.260037	7.792	99	119.8	Chr1: 171.193042	-0.452	ADMP-1; ADAM-TS4; ADAMTS-2	Hippocampus (H)	1	YES
HQF BXD Neocortex ILM6v1.1 (Dec10v2) RankInv	ILM430435	Adamts4	a disintegrin-like and metallopeptidase (reprolysin type) with thrombospondin type 1 motif, 4; 3' UTR	Chr1: 171.259777	9.556	72	78	Chr1: 171.193042	0.522	ADMP-1; ADAM-TS4; ADAMTS-2	Neocortex (C)	1
VCU BXD NAc Sal M430 2.0 (Oct07) RMA	1455965_at	Adamts4	ADAM metallopeptidase with thrombospondin type 1 motif, 4; far 3' UTR	Chr1: 171.260037	7.779	36	56.7	Chr1: 171.193042	-0.518	ADMP-1; ADAM-TS4; ADAMTS-2	Nucleus Accumbens (N)	1	YES
HQF BXD Neocortex ILM6v1.1 (Dec10v2) RankInv	ILM7000324	Alyref2	RNA and export factor binding protein 2; 3' UTR	Chr1: 171.504672	8.188	72	39	Chr1: 171.193042	-0.169	REF2; Refbp2; C130042O11Rik	Neocortex (C)	1
VCU BXD NAc Sal M430 2.0 (Oct07) RMA	1422993_s_at	Alyref2	RNA and export factor binding protein 2; 3' end of only exon	Chr1: 171.504247	9.379	36	18.2	Chr1: 171.051732	0.085	REF2; Refbp2; C130042O11Rik	Nucleus Accumbens (N)	1
HQF Striatum Affy Mouse Exon 1.0ST Gene Level (Dec09) RMA	6755165	Apoa2	apolipoprotein A-II	Chr1: 171.221777	7.807	49	15.3	Chr1: 171.193042	-0.175	Alp-2; Hdl-1; ApoAII; Apoa-2; Apo-AII; ApoA-II	Striatum (S)	1
NIA Hypothalamus Affy MoGene 1.0 ST (Nov10)	10351546	Apoa2	apolipoprotein A-II	Chr1: 171.225089	8.227	50	56	Chr1: 172.578307	-0.216	Alp-2; Hdl-1; ApoAII; Apoa-2; Apo-AII; ApoA-II	Hypothalamus (Y)	1
VCU BXD NAc Sal M430 2.0 (Oct07) RMA	1417950_a_at	Apoa2	apolipoprotein A-II; all three exons and proximal 3' and 5' UTRs	Chr1: 171.225289	7.36	36	39.2	Chr1: 171.193042	-0.146	Alp-2; Hdl-1; ApoAII; Apoa-2; Apo-AII; ApoA-II	Nucleus Accumbens (N)	1
Hippocampus Consortium M430v2 (Jun06) RMA	1436171_at	Arhgap30	Rho GTPase activating protein 30; mid to distal 3' UTR	Chr1: 171.409643	8.184	99	17.9	Chr1: 170.949421	0.069	Gm102; mFLJ00267; 6030405P05Rik	Hippocampus (H)	1
Hippocampus Consortium M430v2 (Jun06) RMA	1449435_at	B4galt3	UDP-Gal:betaGlcNAc beta 1,4-galactosyltransferase, polypeptide 3; last exon and 3' UTR	Chr1: 171.276285	10.354	99	50.1	Chr1: 171.193042	-0.117	ESTM6; ESTM26; R74981; AA104562; AW125175; 9530061M23Rik	Hippocampus (H)	1
NIA Hypothalamus Affy MoGene 1.0 ST (Nov10)	10351563	B4galt3	UDP-Gal:betaGlcNAc beta 1,4-galactosyltransferase, polypeptide 3	Chr1: 171.270354	9.732	50	56.4	Chr1: 171.041085	-0.155	ESTM6; ESTM26; R74981; AA104562; AW125175; 9530061M23Rik	Hypothalamus (Y)	1
VCU BXD NAc Sal M430 2.0 (Oct07) RMA	1449435_at	B4galt3	UDP-Gal:betaGlcNAc beta 1,4-galactosyltransferase, polypeptide 3; last exon and 3' UTR	Chr1: 171.276285	10.386	36	12.7	Chr1: 171.193042	-0.057	ESTM6; ESTM26; R74981; AA104562; AW125175; 9530061M23Rik	Nucleus Accumbens (N)	1
HQF BXD Neocortex ILM6v1.1 (Dec10v2) RankInv	ILM105570524	Cd84	CD84 antigen; intron 3	Chr1: 171.852589	7.033	72	18	Chr1: 173.645553	-0.046	CDw84; SLAMF5; A130013D22Rik	Neocortex (C)	1
HQF BXD Neocortex ILM6v1.1 (Dec10v2) RankInv	ILM1780168	Cd84	CD84 antigen; exon 5	Chr1: 171.873351	7.041	72	36.7	Chr1: 171.051732	0.073	CDw84; SLAMF5; A130013D22Rik	Neocortex (C)	1
VCU BXD NAc Sal M430 2.0 (Oct07) RMA	1422875_at	Cd84	CD84 antigen	Chr1: 171.886380	7.157	36	13.9	Chr1: 171.193042	-0.083	CDw84; SLAMF5; A130013D22Rik	Nucleus Accumbens (N)	1	YES
Hippocampus Consortium M430v2 (Jun06) RMA	1455688_at	Ddr2	discoidin domain receptor family, member 2; distal 3' UTR	Chr1: 169.972350	7.147	99	22.9	Chr1: 171.041085	-0.138	Ntrkr3; tyro10; AW495251	Hippocampus (H)	1
HQF BXD Neocortex ILM6v1.1 (Dec10v2) RankInv	ILM103170136	Ddr2	discoidin domain receptor family, member 2; distal 3' UTR	Chr1: 169.972514	10.057	72	18.7	Chr1: 171.041085	-0.097	Ntrkr3; tyro10; AW495251	Neocortex (C)	1
Hippocampus Consortium M430v2 (Jun06) RMA	1434994_at	Dedd	death effector domain-containing; far 3' UTR	Chr1: 171.341764	8.388	99	28.9	Chr1: 171.051732	0.088	DEFT; KE05; FLDED1; Dedpro1; CASP8IP1	Hippocampus (H)	1
Hippocampus Consortium M430v2 (Jun06) RMA	1418340_at	Fcer1g	Fc receptor, IgE, high affinity I, gamma polypeptide; last five exons and 3' UTR	Chr1: 171.229616	8.97	99	26.3	Chr1: 171.041085	-0.126	CD23; Fce1g; Ly-50; FcR[g]; AI573376; FcRgamma; FcR-gamma; FcepsilonRI	Hippocampus (H)	1	YES
NIA Hypothalamus Affy MoGene 1.0 ST (Nov10)	10360070	Fcer1g	Fc receptor, IgE, high affinity I, gamma polypeptide	Chr1: 171.229572	8.336	50	19.9	Chr1: 172.578307	-0.149	CD23; Fce1g; Ly-50; FcR[g]; AI573376; FcRgamma; FcR-gamma; FcepsilonRI	Hypothalamus (Y)	1
HQF BXD Neocortex ILM6v1.1 (Dec10v2) RankInv	ILM5550020	Fcer1g	Fc receptor, IgE, high affinity I, gamma polypeptide; 3' UTR	Chr1: 171.229809	8.735	72	107.8	Chr1: 171.193042	-1.772	CD23; Fce1g; Ly-50; FcR[g]; AI573376; FcRgamma; FcR-gamma; FcepsilonRI	Neocortex (C)	1	YES
HQF Striatum Affy Mouse Exon 1.0ST Gene Level (Dec09) RMA	6764040	Fcgr3	Fc receptor, IgG, low affinity III	Chr1: 170.986031	7.701	49	41.3	Chr1: 171.193042	-0.269	CD16	Striatum (S)	1
NIA Hypothalamus Affy MoGene 1.0 ST (Nov10)	10360040	Fcgr3	Fc receptor, IgG, low affinity III	Chr1: 171.051169	7.792	50	24.2	Chr1: 172.578307	-0.161	CD16	Hypothalamus (Y)	1
HQF BXD Neocortex ILM6v1.1 (Dec10v2) RankInv	ILM3840184	Fcgr3	Fc receptor, IgG, low affinity III; 3' UTR	Chr1: 171.051567	9.442	72	86.2	Chr1: 171.051732	0.59	CD16	Neocortex (C)	1
NIA Hypothalamus Affy MoGene 1.0 ST (Nov10)	10360139	Klhdc9	kelch domain containing 9	Chr1: 171.358449	7.552	50	45	Chr1: 172.578307	-0.122	ESTM31; AA087357; 1190002J23Rik	Hypothalamus (Y)	1
Hippocampus Consortium M430v2 (Jun06) RMA	1451096_at	Ndufs2	NADH dehydrogenase (ubiquinone) Fe-S protein 2, 49kDa (NADH-coenzyme Q reductase, mitochondrial complex I iron-sulfur protein); last four of five exons and 3' mid distal UTR	Chr1: 171.236356	12.519	99	81.3	Chr1: 171.193042	0.131	CI-49kD	Hippocampus (H)	1
NIA Hypothalamus Affy MoGene 1.0 ST (Nov10)	10360076	Ndufs2	NADH dehydrogenase (ubiquinone) Fe-S protein 2	Chr1: 171.234853	10.84	50	35.7	Chr1: 172.911308	0.073	CI-49kD	Hypothalamus (Y)	1
HQF BXD Neocortex ILM6v1.1 (Dec10v2) RankInv	ILM4850020	Ndufs2	NADH dehydrogenase (ubiquinone) Fe-S protein 2; exon 6	Chr1: 171.238541	11.373	72	40.9	Chr1: 171.749116	0.228	CI-49kD	Neocortex (C)	1
HQF BXD Neocortex ILM6v1.1 (Dec10v2) RankInv	ILM6200402	Ndufs2	NADH dehydrogenase (ubiquinone) Fe-S protein 2; exon 5	Chr1: 171.238731	11.223	72	26.6	Chr1: 171.193042	0.168	CI-49kD	Neocortex (C)	1
VCU BXD NAc Sal M430 2.0 (Oct07) RMA	1451096_at	Ndufs2	NADH dehydrogenase (ubiquinone) Fe-S protein 2, 49kDa (NADH-coenzyme Q reductase, mitochondrial complex I iron-sulfur protein); last four of five exons and 3' mid distal UTR	Chr1: 171.236356	12.379	36	65.4	Chr1: 171.193042	0.114	CI-49kD	Nucleus Accumbens (N)	1
VCU BXD PFC Sal M430 2.0 (Dec06) RMA	1451096_at	Ndufs2	NADH dehydrogenase (ubiquinone) Fe-S protein 2, 49kDa (NADH-coenzyme Q reductase, mitochondrial complex I iron-sulfur protein); last four of five exons and 3' mid distal UTR	Chr1: 171.236356	10.963	29	36.3	Chr1: 171.193042	0.141	CI-49kD	Prefrontal Cortex (P)	1
Hippocampus Consortium M430v2 (Jun06) RMA	1417469_at	Nit1	nitrilase 1; far 3' UTR (overlaps last exon of Dedd)	Chr1: 171.340637	7.268	99	65.3	Chr1: 171.051732	-0.129	ESTM30; W57327; AI255805	Hippocampus (H)	1	YES
Hippocampus Consortium M430v2 (Jun06) RMA	1417468_at	Nit1	nitrilase 1; last exon, proximal and mid 3' UTR	Chr1: 171.342354	10.077	99	69.1	Chr1: 171.051732	-0.101	ESTM30; W57327; AI255805	Hippocampus (H)	1
NIA Hypothalamus Affy MoGene 1.0 ST (Nov10)	10360130	Nit1	nitrilase 1	Chr1: 171.338633	10.1	50	55.3	Chr1: 171.041085	-0.117	ESTM30; W57327; AI255805	Hypothalamus (Y)	1
HQF BXD Neocortex ILM6v1.1 (Dec10v2) RankInv	ILM3940671	Nit1	nitrilase 1; 3' UTR	Chr1: 171.342259	12.214	72	44.1	Chr1: 171.193042	-0.108	ESTM30; W57327; AI255805	Neocortex (C)	1
HQF BXD Neocortex ILM6v1.1 (Dec10v2) RankInv	ILM102230184	Nit1	nitrilase 1; 3' UTR	Chr1: 171.342268	10.18	72	23	Chr1: 171.749116	0.115	ESTM30; W57327; AI255805	Neocortex (C)	1
VCU BXD NAc Sal M430 2.0 (Oct07) RMA	1417469_at	Nit1	nitrilase 1; far 3' UTR (overlaps last exon of Dedd)	Chr1: 171.340637	7.416	36	40.6	Chr1: 171.193042	-0.204	ESTM30; W57327; AI255805	Nucleus Accumbens (N)	1	YES
VCU BXD NAc Sal M430 2.0 (Oct07) RMA	1417468_at	Nit1	nitrilase 1; last exon, proximal and mid 3' UTR	Chr1: 171.342354	10.126	36	17.4	Chr1: 171.193042	-0.062	ESTM30; W57327; AI255805	Nucleus Accumbens (N)	1
VCU BXD PFC Sal M430 2.0 (Dec06) RMA	1417468_at	Nit1	nitrilase 1; last exon, proximal and mid 3' UTR	Chr1: 171.342354	8.272	29	26.2	Chr1: 171.051732	-0.155	ESTM30; W57327; AI255805	Prefrontal Cortex (P)	1
HQF BXD Neocortex ILM6v1.1 (Dec10v2) RankInv	ILM107050377	Nr1i3	nuclear receptor subfamily 1, group I, member 3; exon 10	Chr1: 171.218603	7.496	72	19	Chr1: 171.749116	0.059	CAR; MB67; Care2; ESTM32; AA209988; AI551208; CAR-beta	Neocortex (C)	1
HQF BXD Neocortex ILM6v1.1 (Dec10v2) RankInv	ILM105080114	Nr1i3	nuclear receptor subfamily 1, group I, member 3; 3' UTR	Chr1: 171.219222	12.146	72	17.7	Chr1: 171.193042	0.09	CAR; MB67; Care2; ESTM32; AA209988; AI551208; CAR-beta	Neocortex (C)	1
Hippocampus Consortium M430v2 (Jun06) RMA	1449542_at	Pbx1	pre B-cell leukemia transcription factor 1; distal 3' UTR	Chr1: 168.120073	8.587	99	27.9	Chr1: 167.331141	0.068	Pbx-1; 2310056B04Rik; D230003C07Rik	Hippocampus (H)	1
Hippocampus Consortium M430v2 (Jun06) RMA	1428646_at	Pbx1	pre B-cell leukemia transcription factor 1; intron or distal 3' UTR	Chr1: 168.154310	9.859	99	21	Chr1: 167.331141	-0.082	Pbx-1; 2310056B04Rik; D230003C07Rik	Hippocampus (H)	1
HQF BXD Neocortex ILM6v1.1 (Dec10v2) RankInv	ILM6660301	Pbx1	pre B-cell leukemia transcription factor 1; mid 3' UTR of the long message	Chr1: 168.120249	9.166	72	109.8	Chr1: 167.331141	0.402	Pbx-1; 2310056B04Rik; D230003C07Rik	Neocortex (C)	1
HQF BXD Neocortex ILM6v1.1 (Dec10v2) RankInv	ILM105080204	Pbx1	pre B-cell leukemia transcription factor 1; 3' UTR	Chr1: 168.154195	9.393	72	110.4	Chr1: 167.331141	-1.565	Pbx-1; 2310056B04Rik; D230003C07Rik	Neocortex (C)	1
Hippocampus Consortium M430v2 (Jun06) RMA	1452913_at	Pcp4l1	Purkinje cell protein 4-like 1; mid 3'UTR	Chr1: 171.173920	9.528	99	32.1	Chr1: 171.193042	-0.221	1500036F01Rik	Hippocampus (H)	1
Hippocampus Consortium M430v2 (Jun06) RMA	1421950_at	Pfdn2	prefoldin 2; last three exons and proximal 3' UTR	Chr1: 171.356532	11.538	99	20	Chr1: 170.949421	0.102	ESTM27; W48336	Hippocampus (H)	1
Hippocampus Consortium M430v2 (Jun06) RMA	1435620_at	Pfdn2	prefoldin 2; far 3' UTR (SNP-free in BXD)	Chr1: 171.358817	10.423	99	54.5	Chr1: 171.193042	-0.184	ESTM27; W48336	Hippocampus (H)	1
NIA Hypothalamus Affy MoGene 1.0 ST (Nov10)	10351583	Pfdn2	prefoldin 2	Chr1: 171.345699	11.427	50	42.6	Chr1: 171.041085	-0.089	ESTM27; W48336	Hypothalamus (Y)	1
VCU BXD NAc Sal M430 2.0 (Oct07) RMA	1435620_at	Pfdn2	prefoldin 2; far 3' UTR	Chr1: 171.358817	10.852	36	62.4	Chr1: 171.193042	-0.247	ESTM27; W48336	Nucleus Accumbens (N)	1
VCU BXD PFC Sal M430 2.0 (Dec06) RMA	1435620_at	Pfdn2	prefoldin 2; far 3' UTR	Chr1: 171.358817	9.292	29	48.5	Chr1: 171.193042	-0.262	ESTM27; W48336	Prefrontal Cortex (P)	1
HQF Striatum Affy Mouse Exon 1.0ST Gene Level (Dec09) RMA	6764053	Ppox	protoporphyrinogen oxidase	Chr1: 171.269911	8.675	49	18.4	Chr1: 171.051732	-0.102	Ppo	Striatum (S)	1
Hippocampus Consortium M430v2 (Jun06) RMA	1416618_at	Ppox	protoporphyrinogen oxidase (variegate porphyria); exons 9, 10, 11 and 12	Chr1: 171.277300	8.155	99	57.7	Chr1: 171.193042	-0.14	Ppo	Hippocampus (H)	1
HQF BXD Neocortex ILM6v1.1 (Dec10v2) RankInv	ILM2640678	Ppox	protoporphyrinogen oxidase; exon 13	Chr1: 171.183682	8.709	72	73.8	Chr1: 171.193042	-0.2	Ppo	Neocortex (C)	1
VCU BXD NAc Sal M430 2.0 (Oct07) RMA	1416618_at	Ppox	protoporphyrinogen oxidase (variegate porphyria); exons 9, 10, 11 and 12	Chr1: 171.277300	9.157	36	34.8	Chr1: 171.193042	-0.148	Ppo	Nucleus Accumbens (N)	1
VCU BXD PFC Sal M430 2.0 (Dec06) RMA	1416618_at	Ppox	protoporphyrinogen oxidase (variegate porphyria); exons 9, 10, 11 and 12	Chr1: 171.277300	7.083	29	43.5	Chr1: 171.193042	-0.18	Ppo	Prefrontal Cortex (P)	1
HQF Striatum Affy Mouse Exon 1.0ST Gene Level (Dec09) RMA	6764043	Sdhc	succinate dehydrogenase complex, subunit C, integral membrane protein	Chr1: 171.127166	10.704	49	28.4	Chr1: 171.051732	0.206	AI316496; AU019277; 0610010E03Rik	Striatum (S)	1
Hippocampus Consortium M430v2 (Jun06) RMA	1448630_a_at	Sdhc	succinate dehydrogenase complex, subunit C, integral membrane protein; mid 3' UTR	Chr1: 171.129448	10.789	99	81.1	Chr1: 171.051732	0.211	AI316496; AU019277; 0610010E03Rik	Hippocampus (H)	1
Hippocampus Consortium M430v2 (Jun06) RMA	1435986_x_at	Sdhc	succinate dehydrogenase complex, subunit C, integral membrane protein; last exon and proximal 3' UTR for long probeset; mid-3' UTR for short probeset	Chr1: 171.129759	11.2	99	28.7	Chr1: 171.051732	0.108	AI316496; AU019277; 0610010E03Rik	Hippocampus (H)	1
HQF BXD Neocortex ILM6v1.1 (Dec10v2) RankInv	ILM3140347	Sdhc	succinate dehydrogenase complex, subunit C, integral membrane protein; 3' UTR	Chr1: 171.129333	14.05	72	52.3	Chr1: 171.051732	0.181	AI316496; AU019277; 0610010E03Rik	Neocortex (C)	1
VCU BXD NAc Sal M430 2.0 (Oct07) RMA	1448630_a_at	Sdhc	succinate dehydrogenase complex, subunit C, integral membrane protein; mid 3' UTR	Chr1: 171.129448	11.511	36	23	Chr1: 171.193042	0.143	AI316496; AU019277; 0610010E03Rik	Nucleus Accumbens (N)	1
VCU BXD NAc Sal M430 2.0 (Oct07) RMA	1435986_x_at	Sdhc	succinate dehydrogenase complex, subunit C, integral membrane protein; last exon and proximal 3' UTR for long probeset; mid-3' UTR for short probeset	Chr1: 171.129759	10.692	36	18.2	Chr1: 171.193042	0.099	AI316496; AU019277; 0610010E03Rik	Nucleus Accumbens (N)	1
VCU BXD NAc Sal M430 2.0 (Oct07) RMA	1457199_at	Sdhc	succinate dehydrogenase complex, subunit C, integral membrane protein; last intron (possible AK142253)	Chr1: 171.131977	7.495	36	51	Chr1: 171.051732	-0.278	AI316496; AU019277; 0610010E03Rik	Nucleus Accumbens (N)	1	YES
VCU BXD PFC Sal M430 2.0 (Dec06) RMA	1448630_a_at	Sdhc	succinate dehydrogenase complex, subunit C, integral membrane protein; mid 3' UTR	Chr1: 171.129448	9.818	29	31.1	Chr1: 171.051732	0.144	AI316496; AU019277; 0610010E03Rik	Prefrontal Cortex (P)	1
Hippocampus Consortium M430v2 (Jun06) RMA	1416327_at	Ufc1	Ufm1-conjugating enzyme 1; last three exons and proximal 3' UTR	Chr1: 171.288784	11.644	99	93.5	Chr1: 172.235364	-0.136	ESTM29; AA062310; 1110021H02Rik	Hippocampus (H)	1	YES
HQF BXD Neocortex ILM6v1.1 (Dec10v2) RankInv	ILM6860546	Ufc1	ubiquitin-fold modifier conjugating enzyme 1; exon 7	Chr1: 171.288916	13.56	72	35.3	Chr1: 171.193042	-0.114	ESTM29; AA062310; 1110021H02Rik	Neocortex (C)	1
VCU BXD NAc Sal M430 2.0 (Oct07) RMA	1416327_at	Ufc1	Ufm1-conjugating enzyme 1; last three exons and proximal 3' UTR	Chr1: 171.288784	11.511	36	29.8	Chr1: 171.193042	-0.093	ESTM29; AA062310; 1110021H02Rik	Nucleus Accumbens (N)	1	YES
VCU BXD PFC Sal M430 2.0 (Dec06) RMA	1416327_at	Ufc1	Ufm1-conjugating enzyme 1; last three exons and proximal 3' UTR	Chr1: 171.288784	9.928	29	29.7	Chr1: 171.193042	-0.106	ESTM29; AA062310; 1110021H02Rik	Prefrontal Cortex (P)	1	YES
Hippocampus Consortium M430v2 (Jun06) RMA	1426164_a_at	Usf1	upstream transcription factor 1; last five exons	Chr1: 171.417237	8.025	99	25.5	Chr1: 171.193042	-0.189	bHLHb11	Hippocampus (H)	1
Hippocampus Consortium M430v2 (Jun06) RMA	1448805_at	Usf1	upstream transcription factor 1; mid 3' UTR (likely alternative transcript usage)	Chr1: 171.418237	8.165	99	19.5	Chr1: 171.193042	-0.127	bHLHb11	Hippocampus (H)	1
NIA Hypothalamus Affy MoGene 1.0 ST (Nov10)	10351616	Usf1	upstream transcription factor 1	Chr1: 171.411384	8.153	50	35	Chr1: 172.911308	0.18	bHLHb11	Hypothalamus (Y)	1
VCU BXD NAc Sal M430 2.0 (Oct07) RMA	1426164_a_at	Usf1	upstream transcription factor 1; last five exons	Chr1: 171.417237	8.68	36	37.9	Chr1: 171.193042	-0.185	bHLHb11	Nucleus Accumbens (N)	1
VCU BXD NAc Sal M430 2.0 (Oct07) RMA	1448805_at	Usf1	upstream transcription factor 1; mid 3' UTR (likely alternative transcript usage)	Chr1: 171.418237	8.317	36	15.5	Chr1: 171.193042	-0.134	bHLHb11	Nucleus Accumbens (N)	1
HQF BXD Neocortex ILM6v1.1 (Dec10v2) RankInv	ILM3060446	Usp21	ubiquitin specific peptidase 21; 3' UTR	Chr1: 171.282165	9.738	72	60.6	Chr1: 171.193042	-0.211	Usp16; Usp23; ESTM28; W53272	Neocortex (C)	1	YES
HQF BXD Neocortex ILM6v1.1 (Dec10v2) RankInv	ILM101850301	Usp21	ubiquitin specific peptidase 21; intron 8	Chr1: 171.283815	8.357	72	14.9	Chr1: 172.235364	-0.07	Usp16; Usp23; ESTM28; W53272	Neocortex (C)	1
VCU BXD NAc Sal M430 2.0 (Oct07) RMA	1416106_at	1110001A12Rik	RIKEN cDNA 1110001A12 gene	Chr4: 108.848847	9.043	36	12.3	Chr4: 109.169766	-0.057	AI326810; AU014758; 1110001A12Rik	Nucleus Accumbens (N)	4
HQF BXD Neocortex ILM6v1.1 (Dec10v2) RankInv	ILM106350563	3110021N24Rik	RIKEN cDNA 3110021N24 gene; putative intergenic	Chr4: 108.780971	7.324	72	16.4	Chr4: 107.548653	-0.07		Neocortex (C)	4
Hippocampus Consortium M430v2 (Jun06) RMA	1429267_at	Acot11	acyl-CoA thioesterase 11; distal 3' UTR	Chr4: 106.739813	9.93	99	13.3	Chr4: 105.573728	-0.063	BFIT; Thea; BFIT1; Them1; AW060409; mKIAA0707; 1110020M10Rik; 2010309H15Rik	Hippocampus (H)	4
NIA Hypothalamus Affy MoGene 1.0 ST (Nov10)	10514865	Acot11	acyl-CoA thioesterase 11	Chr4: 106.744580	9.301	50	46.2	Chr4: 105.248708	-0.237	BFIT; Thea; BFIT1; Them1; AW060409; mKIAA0707; 1110020M10Rik; 2010309H15Rik	Hypothalamus (Y)	4
VCU BXD NAc Sal M430 2.0 (Oct07) RMA	1429267_at	Acot11	acyl-CoA thioesterase 11; distal 3' UTR	Chr4: 106.739813	9.663	36	19.1	Chr4: 105.248708	-0.089	BFIT; Thea; BFIT1; Them1; AW060409; mKIAA0707; 1110020M10Rik; 2010309H15Rik	Nucleus Accumbens (N)	4
NIA Hypothalamus Affy MoGene 1.0 ST (Nov10)	10515026	Cc2d1b	coiled-coil and C2 domain containing 1B	Chr4: 108.624718	7.371	50	16	Chr4: 107.965002	-0.076	Freud2; A830039B04Rik	Hypothalamus (Y)	4
Hippocampus Consortium M430v2 (Jun06) RMA	1416106_at	Kti12		Chr4: 108.848847	9.094	99	17.5	Chr4: 108.564497	-0.086	AI326810; AU014758; 1110001A12Rik	Hippocampus (H)	4
NIA Hypothalamus Affy MoGene 1.0 ST (Nov10)	10514842	Mroh7	predicted gene 1027	Chr4: 106.680648	8.449	50	78.1	Chr4: 105.248708	0.22	Gm1027; Heatr8	Hypothalamus (Y)	4
HQF BXD Neocortex ILM6v1.1 (Dec10v2) RankInv	ILM100050739	Mroh7	gene model 1027, (NCBI); putative intergenic	Chr4: 106.680748	8.395	72	89.7	Chr4: 105.573728	0.572	Gm1027; Heatr8	Neocortex (C)	4
HQF BXD Neocortex ILM6v1.1 (Dec10v2) RankInv	ILM1580731	Ndc1	transmembrane protein 48; 3' UTR	Chr4: 107.414256	8.345	72	46.4	Chr4: 105.573728	0.107	sks; Tmem48; AI450313; 2810475A17Rik	Neocortex (C)	4
Hippocampus Consortium M430v2 (Jun06) RMA	1433813_at	Ndc1	Named Resf1 in GN	Chr4: 107.415789	8.669	99	63.1	Chr4: 107.548653	-0.17	GET; AA536804; AU020969; 2810474O19Rik; 6720435I21Rik	Hippocampus (H)	4	Yes
VCU BXD PFC Sal M430 2.0 (Dec06) RMA	1448908_at	Plpp3	phospholipid phosphatase 3; exons 4 and 5	Chr4: 105.219389	10.677	29	12.7	Chr4: 105.248708	-0.101	Lpp3; PRG-2; Ppab2b; Ppap2b; AV025606; D4Bwg0538e; D4Bwg1535e; 1110003O22Rik; 2610002D05Rik	Prefrontal Cortex (P)	4
HQF BXD Neocortex ILM6v1.1 (Dec10v2) RankInv	ILM3710068	Podn	podocan; 3' UTR	Chr4: 108.015029	7.352	72	19.6	Chr4: 108.564497	0.069	Pcan; SLRR5A; 9430070G18	Neocortex (C)	4
HQF BXD Neocortex ILM6v1.1 (Dec10v2) RankInv	ILM6200537	Scp2	sterol carrier protein 2, liver; exon 11	Chr4: 108.074387	8.128	72	13	Chr4: 107.548653	0.078	SCPX; SCP-2; SCP-X; C76618; C79031; NSL-TP; ns-LTP; AA409774; AA409893	Neocortex (C)	4
VCU BXD PFC Sal M430 2.0 (Dec06) RMA	1426219_at	Scp2	sterol carrier protein 2, liver (Zellweger syndrome); last three exons and proximal 3' UTR	Chr4: 108.044545	9.756	29	19.7	Chr4: 108.564497	-0.085	SCPX; SCP-2; SCP-X; C76618; C79031; NSL-TP; ns-LTP; AA409774; AA409893	Prefrontal Cortex (P)	4
HQF BXD Neocortex ILM6v1.1 (Dec10v2) RankInv	ILM270437	Tceanc2	RIKEN cDNA 6330404A07 gene; 3' UTR	Chr4: 106.959830	7.982	72	100.4	Chr4: 105.573728	-0.571		Neocortex (C)	4
HQF Striatum Affy Mouse Exon 1.0ST Gene Level (Dec09) RMA	6924287	Tdeanc2	RIKEN cDNA 2210012G02 gene	Chr4: 107.127156	8.287	49	71.4	Chr4: 105.248708	-0.625	Tdeanc2; AU015593; 2210010B22Rik; 2210012G02Rik; 6330404A07Rik	Striatum (S)	4
NIA Hypothalamus Affy MoGene 1.0 ST (Nov10)	10514896	Tdeanc2	transcription elongation factor A (SII) N-terminal and central domain containing 2; (test Mendelian 4.107)	Chr4: 107.138818	8.511	50	31.9	Chr4: 107.965002	-0.124	Tdeanc2; AU015593; 2210010B22Rik; 2210012G02Rik; 6330404A07Rik	Hypothalamus (Y)	4
HQF BXD Neocortex ILM6v1.1 (Dec10v2) RankInv	ILM4890639	Tdeanc2	transcription elongation factor A (SII) N-terminal and central domain containing 2; exon 2	Chr4: 107.002972	7.662	72	52.9	Chr4: 105.573728	0.108	Tdeanc2; AU015593; 2210010B22Rik; 2210012G02Rik; 6330404A07Rik	Neocortex (C)	4
HQF BXD Neocortex ILM6v1.1 (Dec10v2) RankInv	ILM5390278	Tdeanc2	transcription elongation factor A (SII) N-terminal and central domain containing 2; 3' UTR	Chr4: 107.139165	7.63	72	95.8	Chr4: 105.573728	-0.427	Tdeanc2; AU015593; 2210010B22Rik; 2210012G02Rik; 6330404A07Rik	Neocortex (C)	4
HQF BXD Neocortex ILM6v1.1 (Dec10v2) RankInv	ILM6400239	Tdeanc2	transcription elongation factor A (SII) N-terminal and central domain containing 2; exon 3	Chr4: 107.165598	7.077	72	42.2	Chr4: 105.573728	-0.096	Tdeanc2; AU015593; 2210010B22Rik; 2210012G02Rik; 6330404A07Rik	Neocortex (C)	4
HQF Striatum Affy Mouse Exon 1.0ST Gene Level (Dec09) RMA	6916090	Ttc22	tetratricopeptide repeat domain 22	Chr4: 106.622449	7.314	49	24.6	Chr4: 107.548653	-0.117	4732467L16Rik	Striatum (S)	4
HQF BXD Neocortex ILM6v1.1 (Dec10v2) RankInv	ILM4760088	Txndc12	thioredoxin domain-containing protein 12; 3' UTR	Chr4: 108.861987	10.718	72	24.1	Chr4: 107.965002	0.111	ERp16; ERp19; 0610040B21Rik	Neocortex (C)	4
Hippocampus Consortium M430v2 (Jun06) RMA	1439631_at	Zcchc11	zinc finger, CCHC domain containing 11	Chr4: 108.524440	7.546	99	84.1	Chr4: 110.201890	-0.314	PPAPD3; Tent3a; Zcchc11; mKIAA0191; 6030404K05Rik; 9230115F04Rik	Hippocampus (H)	4
VCU BXD NAc Sal M430 2.0 (Oct07) RMA	1441359_at	Zcchc11	RIKEN cDNA 9230115F04 gene	Chr4: 108.539192	8.383	36	21.9	Chr4: 108.564497	-0.105	Tut4	Nucleus Accumbens (N)	4
VCU BXD NAc Sal M430 2.0 (Oct07) RMA	1439631_at	Zcchc11	zinc finger, CCHC domain containing 11	Chr4: 108.524440	8.855	36	45.4	Chr4: 108.564497	-0.345	PPAPD3; Tent3a; Zcchc11; mKIAA0191; 6030404K05Rik; 9230115F04Rik	Nucleus Accumbens (N)	4
VCU BXD NAc Sal M430 2.0 (Oct07) RMA	1456668_at	Zcchc11	zinc finger, CCHC domain containing 11; intron (from EST AK033820 AND 9230115F04Rik)	Chr4: 108.538206	7.716	36	14	Chr4: 108.564497	-0.098	PPAPD3; Tent3a; Zcchc11; mKIAA0191; 6030404K05Rik; 9230115F04Rik	Nucleus Accumbens (N)	4	YES
Hippocampus Consortium M430v2 (Jun06) RMA	1458186_at	Zfyve9	hypothetical protein D030063E12	Chr4: 108.755179	7.119	99	68.2	Chr4: 108.564497	-0.277		Hippocampus (H)	4
Hippocampus Consortium M430v2 (Jun06) RMA	1440348_at	Zfyve9	0 day neonate lung cDNA, RIKEN full-length enriched library, clone:E030027L17 product:hypothetical protein, full insert sequence.	Chr4: 108.637624	10.008	99	25.7	Chr4: 108.564497	-0.064		Hippocampus (H)	4
HQF BXD Neocortex ILM6v1.1 (Dec10v2) RankInv	ILM105220403	Zfyve9	similar to MAD, mothers against decapentaplegic homolog interacting protein, receptor activation anchor isoform 2, Smad anchor for receptor activation, MAD (mothers against decapentaplegic, Drosophila) homolog interacting protei; intron 2	Chr4: 108.717786	7.865	72	12.2	Chr4: 108.564497	-0.058		Neocortex (C)	4
VCU BXD NAc Sal M430 2.0 (Oct07) RMA	1458186_at	Zfyve9	hypothetical protein D030063E12	Chr4: 108.755179	7.962	36	29.8	Chr4: 108.564497	-0.152		Nucleus Accumbens (N)	4
Hippocampus Consortium M430v2 (Jun06) RMA	1446244_at	Zyg11b	zyg-11 homolog B; far 3' UTR	Chr4: 108.228636	9.079	99	95.2	Chr4: 108.564497	-0.545	Gm431; D4Mgi23; mKIAA1730; 1110046I03Rik; 2810482G21Rik	Hippocampus (H)	4
VCU BXD NAc Sal M430 2.0 (Oct07) RMA	1446244_at	Zyg11b	zyg-11 homolog B; far 3' UTR	Chr4: 108.228636	9.531	36	41	Chr4: 108.564497	-0.391	Gm431; D4Mgi23; mKIAA1730; 1110046I03Rik; 2810482G21Rik	Nucleus Accumbens (N)	4
VCU BXD PFC Sal M430 2.0 (Dec06) RMA	1446244_at	Zyg11b	zyg-11 homolog B; far 3' UTR	Chr4: 108.228636	7.931	29	36.2	Chr4: 108.564497	-0.489	Gm431; D4Mgi23; mKIAA1730; 1110046I03Rik; 2810482G21Rik	Prefrontal Cortex (P)	4
Hippocampus Consortium M430v2 (Jun06) RMA	1424686_at	2700008B19Rik	RIKEN cDNA 2700008B19 gene; distal end of last exon and proximal 3' UTR	Chr11: 83.781436	8.472	99	26	Chr11: 82.187018	-0.062	BB135312; BB249351; 2700008B19Rik	Hippocampus (H)	11
Hippocampus Consortium M430v2 (Jun06) RMA	1451444_s_at	2700008B19Rik	RIKEN cDNA 2700008B19 gene	Chr11: 83.782224	7.992	99	56.8	Chr11: 83.708433	-0.114	BB135312; BB249351; 2700008B19Rik	Hippocampus (H)	11
Hippocampus Consortium M430v2 (Jun06) RMA	1439601_at	2700008B19Rik	RIKEN cDNA 2700008B19 gene	Chr11: 83.783259	7.518	99	34.2	Chr11: 83.708433	-0.12	BB135312; BB249351; 2700008B19Rik	Hippocampus (H)	11
VCU BXD NAc Sal M430 2.0 (Oct07) RMA	1439601_at	2700008B19Rik	RIKEN cDNA 2700008B19 gene	Chr11: 83.783259	8.151	36	43.7	Chr11: 82.187018	-0.191	BB135312; BB249351; 2700008B19Rik	Nucleus Accumbens (N)	11
Hippocampus Consortium M430v2 (Jun06) RMA	1446022_at	6230410P16Rik	RIKEN cDNA 6230410P16 gene	Chr11: 88.674874	8.655	99	25.1	Chr11: 90.546094	-0.08	C430006L12; 6230410P16Rik	Hippocampus (H)	11
HQF BXD Neocortex ILM6v1.1 (Dec10v2) RankInv	ILM106510088	Aatf	apoptosis antagonizing transcription factor; intron 10	Chr11: 84.467096	9.803	72	32.2	Chr11: 83.708433	-0.146	Trb; Che-1; 4933415H02Rik; 5830465M17Rik	Neocortex (C)	11
Hippocampus Consortium M430v2 (Jun06) RMA	1434185_at	Acac	acetyl-Coenzyme A acyltransferase 2 (mitochondrial 3-oxoacyl-Coenzyme A thiolase); distal 3' UTR	Chr11: 84.401202	10.405	99	86.9	Chr11: 83.708433	-0.148	AI255831; AI265397; D18Ertd240e; 0610011L04Rik	Hippocampus (H)	11	YES
VCU BXD PFC Sal M430 2.0 (Dec06) RMA	1434185_at	Acac	acetyl-Coenzyme A acyltransferase 2 (mitochondrial 3-oxoacyl-Coenzyme A thiolase); distal 3' UTR	Chr11: 84.401202	8.139	29	33.3	Chr11: 83.586335	-0.171	AI255831; AI265397; D18Ertd240e; 0610011L04Rik	Prefrontal Cortex (P)	11	YES
HQF BXD Neocortex ILM6v1.1 (Dec10v2) RankInv	ILM2680369	Acaca	acetyl-Coenzyme A carboxylase alpha; 3' UTR	Chr11: 84.401514	12.984	72	38.7	Chr11: 83.708433	-0.209	Acac; Acc1; Gm738; A530025K05Rik	Neocortex (C)	11	YES
NIA Hypothalamus Affy MoGene 1.0 ST (Nov10)	10389701	Akap1	A kinase (PRKA) anchor protein 1	Chr11: 88.830792	8.901	50	29.8	Chr11: 88.617478	-0.093	Akap1; RP23-243J8.1; AKAP121; AKAP84; Akap; C76494; C81186; DAKAP1; S-AKAP84	Hypothalamus (Y)	11
HQF BXD Neocortex ILM6v1.1 (Dec10v2) RankInv	ILM2260019	Akap1	A kinase (PRKA) anchor protein 1; exon 7	Chr11: 88.835140	7.424	72	22.2	Chr11: 88.617478	-0.06	Akap; AKAP84; C76494; C81186; DAKAP1; AKAP121; S-AKAP84	Neocortex (C)	11	YES
VCU BXD NAc Sal M430 2.0 (Oct07) RMA	1449019_at	Akap1	A kinase (PRKA) anchor protein 1	Chr11: 88.831075	9.891	36	22.1	Chr11: 90.637106	0.095	Akap; AKAP84; C76494; C81186; DAKAP1; AKAP121; S-AKAP84	Nucleus Accumbens (N)	11
NIA Hypothalamus Affy MoGene 1.0 ST (Nov10)	10389754	Ankfn1	RIKEN cDNA 4932411E22 gene	Chr11: 89.390223	9.461	50	26.3	Chr11: 89.751422	0.09		Hypothalamus (Y)	11
NIA Hypothalamus Affy MoGene 1.0 ST (Nov10)	10389759	Ankfn1	ankyrin-repeat and fibronectin type III domain containing 1	Chr11: 89.421086	9.392	50	15.7	Chr11: 89.751422	0.071	nmf9; Gm1175; 4932411E22Rik	Hypothalamus (Y)	11
NIA Hypothalamus Affy MoGene 1.0 ST (Nov10)	10389373	Appbp2	amyloid beta precursor protein (cytoplasmic tail) binding protein 2	Chr11: 85.191306	11.397	50	41.1	Chr11: 83.708433	-0.071	PAT1; AI465480; 1300003O07Rik	Hypothalamus (Y)	11
HQF BXD Neocortex ILM6v1.1 (Dec10v2) RankInv	ILM5130215	Appbp2	amyloid beta precursor protein (cytoplasmic tail) binding protein 2; 3' UTR	Chr11: 85.191487	13.607	72	54.8	Chr11: 83.708433	-0.476	PAT1; AI465480; 1300003O07Rik	Neocortex (C)	11
VCU BXD NAc Sal M430 2.0 (Oct07) RMA	1451251_at	Appbp2	amyloid beta precursor protein (cytoplasmic tail) binding protein 2	Chr11: 85.191437	10.884	36	42.7	Chr11: 83.586335	-0.348	PAT1; AI465480; 1300003O07Rik	Nucleus Accumbens (N)	11	YES
VCU BXD PFC Sal M430 2.0 (Dec06) RMA	1451251_at	Appbp2	amyloid beta precursor protein (cytoplasmic tail) binding protein 2	Chr11: 85.191437	9.079	29	28.6	Chr11: 83.586335	-0.284	PAT1; AI465480; 1300003O07Rik	Prefrontal Cortex (P)	11	YES
NIA Hypothalamus Affy MoGene 1.0 ST (Nov10)	10379901	Bcas3	breast carcinoma amplified sequence 3	Chr11: 85.353184	10.058	50	27.1	Chr11: 83.708433	0.047	K20D4; rudhira; AU021018; BC028339; 1500019F07Rik; 2610028P08Rik	Hypothalamus (Y)	11
HQF BXD Neocortex ILM6v1.1 (Dec10v2) RankInv	ILM100060358	C030037D09Rik	RIKEN cDNA C030037D09 gene; putative intergenic	Chr11: 88.728397	7.458	72	54.3	Chr11: 88.617478	-0.413	9330160M04	Neocortex (C)	11
Hippocampus Consortium M430v2 (Jun06) RMA	1438078_at	C030040A22Rik	RIKEN cDNA C030040A22 gene	Chr11: 89.035322	9.925	99	111.4	Chr11: 88.617478	0.281		Hippocampus (H)	11
HQF Striatum Affy Mouse Exon 1.0ST Gene Level (Dec09) RMA	6783144	Car4	carbonic anhydrase 4	Chr11: 84.957762	8.835	49	28.8	Chr11: 83.586335	-0.257	Ca4; AW456718	Striatum (S)	11
HQF Striatum Affy Mouse Exon 1.0ST Gene Level (Dec09) RMA	6790290	Ccl6	chemokine (C-C motif) ligand 6	Chr11: 83.537412	7.896	49	31	Chr11: 83.586335	0.41	c10; MRP-1; Scya6	Striatum (S)	11
HQF BXD Neocortex ILM6v1.1 (Dec10v2) RankInv	ILM6660390	Ccl6	chemokine (C-C motif) ligand 6; 3' UTR	Chr11: 83.588312	7.056	72	15.9	Chr11: 83.708433	0.038	c10; MRP-1; Scya6	Neocortex (C)	11
VCU BXD NAc Sal M430 2.0 (Oct07) RMA	1417266_at	Ccl6	chemokine (C-C motif) ligand 6	Chr11: 83.588425	8.051	36	40.3	Chr11: 83.586335	0.441	c10; MRP-1; Scya6	Nucleus Accumbens (N)	11
HQF BXD Neocortex ILM6v1.1 (Dec10v2) RankInv	ILM107100215	Cltc	clathrin, heavy polypeptide (Hc); putative intergenic	Chr11: 86.694550	10.65	72	27.4	Chr11: 87.748713	-0.123	CHC; R74732; 3110065L21Rik	Neocortex (C)	11
Hippocampus Consortium M430v2 (Jun06) RMA	1458542_at	Crsp6	cofactor required for Sp1 transcriptional activation, subunit 6	Chr11: 88.651712	8.34	99	49.2	Chr11: 90.637106	-0.146		Hippocampus (H)	11
Hippocampus Consortium M430v2 (Jun06) RMA	1451447_at	Cuedc1	CUE domain containing 1; last four exons including 3' UTR	Chr11: 88.187994	8.239	99	144	Chr11: 87.748713	0.442	AI841487; C330016O16Rik	Hippocampus (H)	11
HQF BXD Neocortex ILM6v1.1 (Dec10v2) RankInv	ILM1660463	Cuedc1	CUE domain containing 1; 3' UTR	Chr11: 88.192762	8.223	72	65.7	Chr11: 87.748713	0.618	AI841487; C330016O16Rik	Neocortex (C)	11
Hippocampus Consortium M430v2 (Jun06) RMA	1436547_at	Dgke	diacylglycerol kinase, epsilon	Chr11: 89.039724	9.389	99	24.5	Chr11: 88.617478	-0.104	DGK; DAGK6; C87606; DGK-epsilon	Hippocampus (H)	11	YES
Hippocampus Consortium M430v2 (Jun06) RMA	1423000_a_at	Dgke	diacylglycerol kinase, epsilon; mid 3' UTR	Chr11: 89.040355	8.374	99	51.3	Chr11: 88.617478	-0.187	DGK; DAGK6; C87606; DGK-epsilon	Hippocampus (H)	11	YES
NIA Hypothalamus Affy MoGene 1.0 ST (Nov10)	10389738	Dgke	diacylglycerol kinase, epsilon	Chr11: 89.038134	9.233	50	24.8	Chr11: 88.617478	-0.098	DGK; DAGK6; C87606; DGK-epsilon	Hypothalamus (Y)	11
HQF BXD Neocortex ILM6v1.1 (Dec10v2) RankInv	ILM101450400	Dgke	diacylglycerol kinase, epsilon; 3' UTR	Chr11: 89.038847	8.832	72	55.6	Chr11: 88.617478	-0.36	DGK; DAGK6; C87606; DGK-epsilon	Neocortex (C)	11	YES
NIA Hypothalamus Affy MoGene 1.0 ST (Nov10)	10389300	Dhrs11	dehydrogenase/reductase (SDR family) member 11	Chr11: 84.820726	8.713	50	12.6	Chr11: 83.708433	-0.066		Hypothalamus (Y)	11
Hippocampus Consortium M430v2 (Jun06) RMA	1457839_at	Dhx40	0 day neonate lung cDNA, RIKEN full-length enriched library, clone:E030041N21 product:unknown EST, full insert sequence.	Chr11: 86.791960	7.013	99	35.8	Chr11: 87.748713	-0.121	PAD; DDX40; ARG147; 2410016C14Rik	Hippocampus (H)	11	YES
NIA Hypothalamus Affy MoGene 1.0 ST (Nov10)	10389674	Dynll2	dynein light chain LC8-type 2	Chr11: 87.979525	12.372	50	23.2	Chr11: 87.748713	-0.08	DLC8; Dlc2; DLC8b; C87222; 1700064A15Rik; 6720463E02Rik	Hypothalamus (Y)	11
HQF BXD Neocortex ILM6v1.1 (Dec10v2) RankInv	ILM3130497	ENSMUSG00000055697	predicted gene, ENSMUSG00000055697; putative intergenic	Chr11: 86.578623	8.757	72	33.3	Chr11: 87.748713	0.14	C730049P21	Neocortex (C)	11
HQF BXD Neocortex ILM6v1.1 (Dec10v2) RankInv	ILM106350446	Ggnbp2	RIKEN cDNA D330017P12 gene; 3' UTR	Chr11: 84.832443	9.934	72	27.8	Chr11: 83.708433	0.148		Neocortex (C)	11
Hippocampus Consortium M430v2 (Jun06) RMA	1447357_at	Gm11508	BF456710 brain EST; 3' end of sequence	Chr11: 88.012044	7.204	99	59.1	Chr11: 87.748713	0.106		Hippocampus (H)	11
NIA Hypothalamus Affy MoGene 1.0 ST (Nov10)	10379740	Heatr6	HEAT repeat containing 6	Chr11: 83.753528	9.324	50	31.4	Chr11: 83.708433	-0.071	BB135312; BB249351; 2700008B19Rik	Hypothalamus (Y)	11
HQF BXD Neocortex ILM6v1.1 (Dec10v2) RankInv	ILM103460491	Heatr6	HEAT repeat containing 6; exon 5	Chr11: 83.761064	7.364	72	17.2	Chr11: 83.708433	-0.027	BB135312; BB249351; 2700008B19Rik	Neocortex (C)	11	YES
Hippocampus Consortium M430v2 (Jun06) RMA	1436357_at	Lap3	leucine aminopeptidase 3	Chr11: 84.871052	8.976	99	44.9	Chr11: 83.708433	-0.133	Lap; Pep7; Peps; LAP-3; Lapep; Pep-7; Pep-S; AA410100; 2410015L10Rik	Hippocampus (H)	11
Hippocampus Consortium M430v2 (Jun06) RMA	1437198_at	Lig3	ligase III, DNA, ATP-dependent	Chr11: 82.803586	8.282	99	30.6	Chr11: 82.187018	-0.099	D11Wsu78e	Hippocampus (H)	11
NIA Hypothalamus Affy MoGene 1.0 ST (Nov10)	10380189	Mks1	Meckel syndrome, type 1	Chr11: 87.853225	8.002	50	53.7	Chr11: 87.748713	-0.105	B8d3; avc6; AK190930	Hypothalamus (Y)	11
Hippocampus Consortium M430v2 (Jun06) RMA	1447544_at	Mmp28	matrix metalloproteinase 28 (epilysin)	Chr11: 83.439874	7.753	99	13	Chr11: 83.064807	-0.044	D130023P12	Hippocampus (H)	11
HQF BXD Neocortex ILM6v1.1 (Dec10v2) RankInv	ILM1500114	Mrm1	mitochondrial rRNA methyltransferase 1 homolog (S. cerevisiae); 3' UTR	Chr11: 84.813121	10.948	72	35.6	Chr11: 83.708433	0.119	A530065E19Rik	Neocortex (C)	11
Hippocampus Consortium M430v2 (Jun06) RMA	1421875_a_at	Mrps23	mitochondrial ribosomal protein S23; proximal and mid 3' UTR	Chr11: 88.210803	10.34	99	17.4	Chr11: 87.748713	-0.049	S23mt; Rpms23; MRP-S23; D11Bwg1153e	Hippocampus (H)	11
Hippocampus Consortium M430v2 (Jun06) RMA	1454557_at	Msi2	musashi RNA-binding protein 2; intron 1	Chr11: 88.531743	7.746	99	32.9	Chr11: 87.748713	-0.096	Msi2h; AI451722; AI563628; AW489193; 1700105C15Rik	Hippocampus (H)	11	YES
HQF BXD Neocortex ILM6v1.1 (Dec10v2) RankInv	ILM101400435	Msi2	RIKEN cDNA 6720454L07 gene; intron 7	Chr11: 88.532178	7.226	72	46.9	Chr11: 88.617478	-0.229		Neocortex (C)	11	YES
HQF BXD Neocortex ILM6v1.1 (Dec10v2) RankInv	ILM103140152	Msi2	musashi RNA-binding protein 2; intron 12	Chr11: 88.365668	9.227	72	38.8	Chr11: 87.748713	-0.298	Msi2h; AI451722; AI563628; AW489193; 1700105C15Rik	Neocortex (C)	11
NIA Hypothalamus Affy MoGene 1.0 ST (Nov10)	10379840	Myo19	myosin XIX	Chr11: 84.880367	8.329	50	22	Chr11: 83.708433	0.101	Myohd1; 1110055A02Rik	Hypothalamus (Y)	11
Hippocampus Consortium M430v2 (Jun06) RMA	1434142_at	Ppm1d	protein phosphatase 1D magnesium-dependent, delta isoform; mid 3' UTR	Chr11: 85.346623	9.499	99	15.4	Chr11: 83.708433	-0.081	Wip1; AV338790	Hippocampus (H)	11	YES
VCU BXD NAc Sal M430 2.0 (Oct07) RMA	1434142_at	Ppm1d	protein phosphatase 1D magnesium-dependent, delta isoform; mid 3' UTR	Chr11: 85.346623	9.554	36	27.1	Chr11: 83.586335	-0.093	Wip1; AV338790	Nucleus Accumbens (N)	11	YES
HQF BXD Neocortex ILM6v1.1 (Dec10v2) RankInv	ILM5080110	Rps6kb1	ribosomal protein S6 kinase, polypeptide 1; exon 9	Chr11: 86.516765	7.124	72	15.5	Chr11: 87.748713	-0.044	S6K; S6K1; p70s6k; P70S6K1; AA959758; AI256796; AI314060; p70 S6KA; p70-S6K 1; p70/85s6k; S6K-beta-1; 2610318I15Rik; p70 S6K-alpha	Neocortex (C)	11
Hippocampus Consortium M430v2 (Jun06) RMA	1455908_a_at	Scpep1	serine carboxypeptidase 1	Chr11: 88.924034	9.138	99	18.1	Chr11: 87.748713	-0.132	Risc; AI957256; 2410018F01Rik; 4833411K15Rik	Hippocampus (H)	11
Hippocampus Consortium M430v2 (Jun06) RMA	1426555_at	Scpep1	serine carboxypeptidase 1	Chr11: 88.924328	9.499	99	31.7	Chr11: 88.617478	-0.071	Risc; AI957256; 2410018F01Rik; 4833411K15Rik	Hippocampus (H)	11
NIA Hypothalamus Affy MoGene 1.0 ST (Nov10)	10389719	Scpep1	serine carboxypeptidase 1	Chr11: 88.924020	9.412	50	40.7	Chr11: 87.748713	-0.131	Risc; AI957256; 2410018F01Rik; 4833411K15Rik	Hypothalamus (Y)	11
HQF BXD Neocortex ILM6v1.1 (Dec10v2) RankInv	ILM3120114	Slfn2	schlafen 2; exon 3	Chr11: 83.070291	7.149	72	21.7	Chr11: 83.064807	-0.06	Shlf2	Neocortex (C)	11
VCU BXD NAc Sal M430 2.0 (Oct07) RMA	1450165_at	Slfn2	schlafen 2; last exon and 3' UTR	Chr11: 83.070080	8.318	36	15.3	Chr11: 82.178599	-0.072	Shlf2	Nucleus Accumbens (N)	11
HQF BXD Neocortex ILM6v1.1 (Dec10v2) RankInv	ILM104540167	Slfn8	schlafen 8 (human SLFN13); 3' UTR	Chr11: 83.002509	7.203	72	52	Chr11: 83.064807	0.176	mSLFN8	Neocortex (C)	11
Hippocampus Consortium M430v2 (Jun06) RMA	1438130_at	Taf15	TAF15 RNA polymerase II, TATA box binding protein (TBP)-associated factor	Chr11: 83.499101	7.199	99	75.2	Chr11: 83.064807	-0.808	68kDa; Taf2n; TAFII68; 2610111C21Rik	Hippocampus (H)	11
HQF BXD Neocortex ILM6v1.1 (Dec10v2) RankInv	ILM2480537	Trim25	tripartite motif protein 25; 3' UTR	Chr11: 89.020127	8.92	72	32	Chr11: 87.748713	-0.14	EFP; Zfp147; AA960166; AL022677	Neocortex (C)	11	YES
VCU BXD NAc Sal M430 2.0 (Oct07) RMA	1419879_s_at	Trim25	tripartite motif protein 25 (breast cancer associated); distal 3' UTR	Chr11: 89.020072	8.149	36	35.3	Chr11: 90.637106	0.227	EFP; Zfp147; AA960166; AL022677	Nucleus Accumbens (N)	11
Hippocampus Consortium M430v2 (Jun06) RMA	1459857_at	Usp32	ubiquitin specific peptidase 32; intron	Chr11: 85.033632	9.095	99	17.8	Chr11: 83.586335	-0.09	AW045245; 2900074J03Rik; 6430526O11Rik	Hippocampus (H)	11
VCU BXD NAc Sal M430 2.0 (Oct07) RMA	1459857_at	Usp32	ubiquitin specific peptidase 32; intron	Chr11: 85.033632	10.002	36	34.8	Chr11: 83.586335	-0.174	AW045245; 2900074J03Rik; 6430526O11Rik	Nucleus Accumbens (N)	11
HQF BXD Neocortex ILM6v1.1 (Dec10v2) RankInv	ILM360746	Wfdc18	WAP four-disulfide core domain 18 (extracellular proteinase inhibitor, not the same as human Kallman syndrome 1); 3' UTR	Chr11: 83.711159	7.42	72	52.3	Chr11: 83.708433	-0.399	Expi; Kal1; WDNM1	Neocortex (C)	11	YES
Hippocampus Consortium M430v2 (Jun06) RMA	1446682_at	2010004P11Rik	ESTs; intronic or BB660139	Chr13: 107.856883	7.537	99	48.8	Chr13: 107.135408	0.289	AU015530; 2010004P11Rik	Hippocampus (H)	13
VCU BXD NAc Sal M430 2.0 (Oct07) RMA	1446682_at	2010004P11Rik	ESTs; intronic or BB660139	Chr13: 107.856883	8.106	36	97.6	Chr13: 107.135408	0.952	AU015530; 2010004P11Rik	Nucleus Accumbens (N)	13
Hippocampus Consortium M430v2 (Jun06) RMA	1432758_at	2900011L18Rik	RIKEN cDNA 2900011L18 gene	Chr13: 107.816485	7.814	99	19.2	Chr13: 108.957958	-0.095		Hippocampus (H)	13
VCU BXD NAc Sal M430 2.0 (Oct07) RMA	1432758_at	2900011L18Rik	RIKEN cDNA 2900011L18 gene	Chr13: 107.816485	7.131	36	34.1	Chr13: 107.135408	-0.12		Nucleus Accumbens (N)	13
HQF BXD Neocortex ILM6v1.1 (Dec10v2) RankInv	ILM100460128	9130023D20Rik	RIKEN cDNA 9130023D20 gene; 5' UTR	Chr13: 112.661533	8.109	72	15.2	Chr13: 112.636263	-0.095	A730092C09; 4833412L08Rik; 6720411P22Rik; 9130023D20Rik; 9430067K09Rik	Neocortex (C)	13
HQF BXD Neocortex ILM6v1.1 (Dec10v2) RankInv	ILM101410373	D230040N21Rik	RIKEN cDNA D230040N21 gene; putative intergenic	Chr13: 108.495426	7.173	72	20.8	Chr13: 108.957958	0.121	Part1	Neocortex (C)	13
VCU BXD NAc Sal M430 2.0 (Oct07) RMA	1424097_at	Elovl7	ELOVL family member 7, elongation of long chain fatty acids; proximal 3' UTR	Chr13: 108.282959	8.839	36	59.5	Chr13: 107.135408	0.284	AI840082; 9130013K24Rik	Nucleus Accumbens (N)	13
VCU BXD NAc Sal M430 2.0 (Oct07) RMA	1441891_x_at	Elovl7	ELOVL family member 7, elongation of long chain fatty acids (yeast)	Chr13: 108.283292	8.381	36	53.8	Chr13: 107.135408	0.344	AI840082; 9130013K24Rik	Nucleus Accumbens (N)	13
VCU BXD NAc Sal M430 2.0 (Oct07) RMA	1441091_at	Elovl7	ELOVL family member 7, elongation of long chain fatty acids (yeast)	Chr13: 108.286541	7.501	36	13.4	Chr13: 106.343092	-0.084	AI840082; 9130013K24Rik	Nucleus Accumbens (N)	13
HQF BXD Neocortex ILM6v1.1 (Dec10v2) RankInv	ILM1240300	Ercc8	excision repaiross-complementing rodent repair deficiency, complementation group 8; 3' UTR	Chr13: 108.194404	7.668	72	48.6	Chr13: 108.957958	-0.336	Csa; Ckn1; 2410022P04Rik; 2810431L23Rik; 4631412O06Rik; B130065P18Rik	Neocortex (C)	13	YES
HQF Striatum Affy Mouse Exon 1.0ST Gene Level (Dec09) RMA	6816060	Gpbp1	GC-rich promoter binding protein 1	Chr13: 111.384197	9.922	49	14.3	Chr13: 110.449360	-0.063	Gpbp; mGPBP; AU019836; 1700034P14Rik; D230035M11Rik	Striatum (S)	13
Hippocampus Consortium M430v2 (Jun06) RMA	1422280_at	Gzmk	granzyme K	Chr13: 113.171617	7.772	99	126.7	Chr13: 112.636263	0.204		Hippocampus (H)	13
NIA Hypothalamus Affy MoGene 1.0 ST (Nov10)	10412218	Gzmk	granzyme K	Chr13: 113.171608	7.917	50	74.5	Chr13: 112.636263	0.584		Hypothalamus (Y)	13
HQF BXD Neocortex ILM6v1.1 (Dec10v2) RankInv	ILM5360347	Map3k1	mitogen activated protein kinase kinase kinase 1; 3' UTR	Chr13: 111.746636	11.19	72	17.5	Chr13: 111.771070	0.094	Mekk; MEKK1; MAPKKK1	Neocortex (C)	13
Hippocampus Consortium M430v2 (Jun06) RMA	1452923_at	Ndufaf2	NADH dehydrogenase (ubiquinone) 1 alpha subcomplex, assembly factor 2	Chr13: 108.091534	9.761	99	17.3	Chr13: 108.957958	-0.084	C86051; mimitin; Ndufa12l; 1810058I14Rik	Hippocampus (H)	13
HQF BXD Neocortex ILM6v1.1 (Dec10v2) RankInv	ILM100540341	Ndufaf2	NADH dehydrogenase (ubiquinone) 1 alpha subcomplex, assembly factor 2; putative intergenic	Chr13: 108.052625	11.766	72	12.4	Chr13: 108.957958	-0.146	C86051; mimitin; Ndufa12l; 1810058I14Rik	Neocortex (C)	13
VCU BXD NAc Sal M430 2.0 (Oct07) RMA	1452923_at	Ndufaf2	NADH dehydrogenase (ubiquinone) 1 alpha subcomplex, assembly factor 2	Chr13: 108.091534	8.618	36	29.3	Chr13: 106.343092	-0.126	C86051; mimitin; Ndufa12l; 1810058I14Rik	Nucleus Accumbens (N)	13
HQF Striatum Affy Mouse Exon 1.0ST Gene Level (Dec09) RMA	6810067	Pde4d	phosphodiesterase 4D, cAMP specific	Chr13: 108.449968	9.639	49	20.7	Chr13: 110.449360	0.107	Dpde3; 9630011N22Rik	Striatum (S)	13
HQF BXD Neocortex ILM6v1.1 (Dec10v2) RankInv	ILM104210019	Pde4d	phosphodiesterase 4D, cAMP specific; intron 4	Chr13: 109.032733	8.521	72	43.4	Chr13: 108.957958	0.435	Dpde3; 9630011N22Rik	Neocortex (C)	13
HQF BXD Neocortex ILM6v1.1 (Dec10v2) RankInv	ILM6660064	Pde4d	phosphodiesterase 4D, cAMP specific; intron 4	Chr13: 109.334696	7.226	72	26.1	Chr13: 108.957958	0.078	Dpde3; 9630011N22Rik	Neocortex (C)	13
HQF BXD Neocortex ILM6v1.1 (Dec10v2) RankInv	ILM106900164	Pde4d	phosphodiesterase 4D, cAMP specific; intron 4	Chr13: 109.642709	7.748	72	29.2	Chr13: 108.957958	-0.139	Dpde3; 9630011N22Rik	Neocortex (C)	13
HQF BXD Neocortex ILM6v1.1 (Dec10v2) RankInv	ILM102570059	Pde4d	phosphodiesterase 4D, cAMP specific; intron 4	Chr13: 109.651652	9.62	72	14.7	Chr13: 108.957958	0.078	Dpde3; 9630011N22Rik	Neocortex (C)	13
HQF BXD Neocortex ILM6v1.1 (Dec10v2) RankInv	ILM100060528	Pde4d	phosphodiesterase 4D, cAMP specific; intron 9	Chr13: 109.905168	7.653	72	54.5	Chr13: 108.957958	-0.418	Dpde3; 9630011N22Rik	Neocortex (C)	13
VCU BXD NAc Sal M430 2.0 (Oct07) RMA	1427005_at	Plk2	polo-like kinase 2; 3' UTR	Chr13: 110.400252	12.217	36	17.1	Chr13: 111.771070	0.063	Snk	Nucleus Accumbens (N)	13
VCU BXD PFC Sal M430 2.0 (Dec06) RMA	1422620_s_at	Ppap2a	phosphatidic acid phosphatase 2a	Chr13: 112.866828	8.03	29	18.4	Chr13: 112.636263	-0.136	Hic53; Hpic53; LPP-1; LPP1; mPAP	Prefrontal Cortex (P)	13
VCU BXD PFC Sal M430 2.0 (Dec06) RMA	1422619_at	Ppap2a	phosphatidic acid phosphatase 2a; last 2 exons and 3' UTR	Chr13: 112.866917	8.781	29	13.3	Chr13: 112.636263	-0.13	Hic53; Hpic53; LPP-1; LPP1; mPAP	Prefrontal Cortex (P)	13
Hippocampus Consortium M430v2 (Jun06) RMA	1435047_at	Rab3c	RAB3C member RAS oncogene family; distal 3' UTR	Chr13: 110.054245	12.274	99	16.6	Chr13: 111.021029	-0.075	AI850886; 2700062I01Rik; 3110015B08Rik; 3110037E15Rik	Hippocampus (H)	13	YES
Hippocampus Consortium M430v2 (Jun06) RMA	1432415_at	Rab3c	RAB3C, member RAS oncogene family	Chr13: 110.073185	7.367	99	35.6	Chr13: 108.957958	-0.114	AI850886; 2700062I01Rik; 3110015B08Rik; 3110037E15Rik	Hippocampus (H)	13	YES
HQF BXD Neocortex ILM6v1.1 (Dec10v2) RankInv	ILM102680537	Rab3c	RAB3C, member RAS oncogene family; intron 5	Chr13: 110.073359	7.26	72	31.9	Chr13: 108.957958	-0.1	AI850886; 2700062I01Rik; 3110015B08Rik; 3110037E15Rik	Neocortex (C)	13
Hippocampus Consortium M430v2 (Jun06) RMA	1432757_at	Zswim6	RIKEN cDNA 2900011L18 gene	Chr13: 107.815700	8.98	99	76	Chr13: 108.957958	0.321		Hippocampus (H)	13
Hippocampus Consortium M430v2 (Jun06) RMA	1431163_at	2700046G09Rik	RIKEN cDNA 2700046G09, long non-coding RNA	Chr19: 32.389722	7.556	99	54.6	Chr19: 32.357503	-0.156		Hippocampus (H)	19	YES
NIA Hypothalamus Affy MoGene 1.0 ST (Nov10)	10462501	2700046G09Rik	RIKEN cDNA 2700046G09 gene	Chr19: 32.389216	9.323	50	20.6	Chr19: 32.357503	-0.101		Hypothalamus (Y)	19
VCU BXD NAc Sal M430 2.0 (Oct07) RMA	1431163_at	2700046G09Rik	RIKEN cDNA 2700046G09, long non-coding RNA	Chr19: 32.389722	7.864	36	20.5	Chr19: 31.828272	-0.134		Nucleus Accumbens (N)	19	YES
HQF BXD Neocortex ILM6v1.1 (Dec10v2) RankInv	ILM102900091	2810449D17Rik	RIKEN cDNA 2810449D17 gene; putative intergenic	Chr19: 33.392655	9.317	72	20.8	Chr19: 32.887053	-0.155		Neocortex (C)	19
VCU BXD NAc Sal M430 2.0 (Oct07) RMA	1453180_at	6530404N21Rik	RIKEN cDNA 6530404N21 gene	Chr19: 33.137941	7.103	36	27.9	Chr19: 32.887053	0.156	AI452315; AW060440; C10orf59; 6530404N21Rik	Nucleus Accumbens (N)	19
Hippocampus Consortium M430v2 (Jun06) RMA	1417555_at	Atad1	ATPase family, AAA domain containing 1; far distal 3' UTR	Chr19: 32.671888	8.359	99	53	Chr19: 32.357503	0.132	Thorase; AW107648; 4921525H23Rik	Hippocampus (H)	19
VCU BXD NAc Sal M430 2.0 (Oct07) RMA	1417555_at	Atad1	ATPase family, AAA domain containing 1; far distal 3' UTR	Chr19: 32.671888	8.621	36	25.4	Chr19: 32.049009	0.13	Thorase; AW107648; 4921525H23Rik	Nucleus Accumbens (N)	19
Hippocampus Consortium M430v2 (Jun06) RMA	1458732_at	C85546	ESTs	Chr19: 36.167357	7.894	99	14.7	Chr19: 35.618002	-0.042		Hippocampus (H)	19
Hippocampus Consortium M430v2 (Jun06) RMA	1421987_at	Papss2	3'-phosphoadenosine 5'-phosphosulfate synthase 2 (Pakistani type of spondyloepimetaphyseal dysplasia); last 3 exons and proximal 3' UTR	Chr19: 32.663195	8.009	99	17.8	Chr19: 32.357503	0.075	bm; Sk2; AtpsU2; Atpsk2; AI159688; 1810018P12Rik	Hippocampus (H)	19
HQF BXD Neocortex ILM6v1.1 (Dec10v2) RankInv	ILM107000132	Papss2	3'-phosphoadenosine 5'-phosphosulfate synthase 2 (Pakistani type of spondyloepimetaphyseal dysplasia); distal 3' UTR (test Mendelian, 19.33, BXD and BXH cartilage)	Chr19: 32.666939	8.285	72	33.9	Chr19: 32.357503	-0.816	bm; Sk2; AtpsU2; Atpsk2; AI159688; 1810018P12Rik	Neocortex (C)	19	YES
VCU BXD NAc Sal M430 2.0 (Oct07) RMA	1421987_at	Papss2	3'-phosphoadenosine 5'-phosphosulfate synthase 2 (Pakistani type of spondyloepimetaphyseal dysplasia); last 3 exons and proximal 3' UTR	Chr19: 32.663195	8.342	36	13.5	Chr19: 32.049009	0.105	bm; Sk2; AtpsU2; Atpsk2; AI159688; 1810018P12Rik	Nucleus Accumbens (N)	19
HQF BXD Neocortex ILM6v1.1 (Dec10v2) RankInv	ILM104150022	Pde4d	RIKEN cDNA 2700046G09, long non-coding RNA; exon	Chr19: 32.390020	9.655	72	37.8	Chr19: 32.357503	-0.276		Neocortex (C)	19
VCU BXD NAc Sal M430 2.0 (Oct07) RMA	1457493_at	Pten	BI076831	Chr19: 32.802332	7.333	36	14.5	Chr19: 31.828272	-0.141		Nucleus Accumbens (N)	19
HQF Striatum Affy Mouse Exon 1.0ST Gene Level (Dec09) RMA	6872731	Rnls	renalase, FAD-dependent amine oxidase	Chr19: 33.134223	8.021	49	28	Chr19: 32.742619	0.146	AI452315; AW060440; C10orf59; 6530404N21Rik	Striatum (S)	19
NIA Hypothalamus Affy MoGene 1.0 ST (Nov10)	10467102	Rnls	renalase, FAD-dependent amine oxidase	Chr19: 33.134865	7.845	50	19.3	Chr19: 32.887053	0.102	AI452315; AW060440; C10orf59; 6530404N21Rik	Hypothalamus (Y)	19
