## Supplemental Table 3 for "Genetic modulation of initial sensitivity to Δ9-tetrahydrocannabinol (THC) among the BXD family of mice"

### Sheet: SupplementalTable3
Supplemental Table 2. Summary of Significant Correlations.
Trait Category	Traits per Category	#Correlated (p<05) w/Analgesia (F + M)	#Correlated (p<05) w/Mobility (F + M)	#Correlated (p<05) w/Temp (F)	#Correlated (p<05) w/Temp (M)		Trait Category	Traits per Category	#Correlated (p<05) w/Analgesia (F + M)	#Correlated (p<05) w/Mobility (F + M)	#Correlated (p<05) w/Temp (F)	#Correlated (p<05) w/Temp (M)		Trait Category	Traits per Category	#Correlated (p<05) w/Analgesia (F + M)	#Correlated (p<05) w/Mobility (F + M)	#Correlated (p<05) w/Temp (F)	#Correlated (p<05) w/Temp (M)
Cocaine SA (F)	0	0	0	0	0		Cocaine SA (M)	0	0	0	0	0		Cocaine SA (F + M)	5	0	2	1	0
Cocaine CPP (F)	4	0	0	1	0		Cocaine CPP (M)	4	0	0	1	2		Cocaine CPP (F + M)	4	0	0	0	2
Ethanol Handling Induced Convulsions (F)	1	0	0	0	0		Ethanol Handling Induced Convulsions (M)	1	1	0	0	0		Ethanol Handling Induced Convulsions (F + M)	2	0	1	0	0
Ethanol Locomotor Activation, Initial Response (F)	7	0	0	0	0		Ethanol Locomotor Activation, Initial Response (M)	6	0	1	2	0		Ethanol Locomotor Activation, Initial Response (F + M)	8	0	1	0	0
Ethanol Initial Sensitivity to Motor Incoordination (2g/kg) (F)	2	0	0	0	0		Ethanol Initial Sensitivity to Motor Incoordination (2g/kg) (M)	2	0	0	1	0		Ethanol Initial Sensitivity to Motor Incoordination (2g/kg) (F + M)	2	0	0	0	0
Ethanol Motor Coordination, Tolerance (2.25 g/kg) (F)	2	0	1	0	1		Ethanol Motor Coordination, Tolerance (2.25 g/kg) (M)	2	0	0	0	0		Ethanol Motor Coordination, Tolerance (2.25 g/kg) (F + M)	2	0	1	1	0
Morphine Locomotor Initial Response (F)	24	3	0	0	0		Morphine Locomotor Initial Response (M)	24	9	0	0	0		Morphine Locomotor Initial Response (F + M)	24	7	0	0	0
Morphine Withdrawal, Vertical Activity (F)	1	0	0	1	0		Morphine Withdrawal, Vertical Activity (M)	1	0	0	1	0		Morphine Withdrawal, Vertical Activity (F + M)	1	0	0	1	0
Morphine Withdrawal, Wet dog shakes (F)	1	0	0	0	0		Morphine Withdrawal, Wet dog shakes (M)	2	0	0	1	0		Morphine Withdrawal, Wet dog shakes (F + M)	0	0	0	0	0
Total Category Counts	42	3	1	2	1		Total Category Counts	42	10	1	6	2		Total Category Counts	48	7	5	3	2
